# A Bear-Specific Coding Exon in TMEM41B Is Associated with Cold Adaptation

**DOI:** 10.64898/2026.01.13.699376

**Authors:** Shuang Zhang, Hui Wang, Xinyi Zhang, Xiaodan Lu, Yu Xu, Kexin Xu, Jiaqi Zhang, Yuxuan Chen, Yonghao Feng, Yuru Wang, Yan Liu, Penglai Zou, Hanyin Zhang, Jiajun Yao, Yue Ma, Yanchun Xu, Hongying Ye, Shaohua Fan, Yinqi Bai, Tiemin Liu, Xingxing Kong

## Abstract

Bears exhibit an unusual form of hibernation in which core body temperature remains relatively high despite profound suppression of whole-body metabolism. How such a warm yet hypometabolic state is achieved remains poorly understood. Here, through integrative analysis of 238 RNA-seq datasets spanning seven species, we identify transmembrane protein 41B (TMEM41B) as an evolutionarily conserved factor associated with thermogenic capacity. Loss of Tmem41b in mice and Drosophila results in severe cold intolerance, whereas its overexpression enhances thermogenic performance, supporting a conserved role in heat production. Comparative genomic analyses reveal a bear-specific 51_–_amino acid N-terminal extension in TMEM41B, arising from a 5_′_ untranslated region mutation that converts a premature stop codon into coding sequence. Interactome profiling indicates that this bear-specific isoform differs from the canonical TMEM41B in its protein interaction landscape, including reduced association with components of mitochondria-associated endoplasmic reticulum membranes such as voltage-dependent anion-selective channel protein 1 (VDAC1). Consistent with this altered interaction profile, the extended isoform is associated with reduced mitochondrial oxidative activity. Functional analyses further suggest that the 51_–_ amino acid extension modulates multiple cellular programs, including suppression of oxidative phosphorylation and myogenic differentiation alongside activation of osteogenic pathways, collectively biasing cells toward a hypometabolic state. Notably, expression of the polar bear TMEM41B isoform in mice induces a torpor-like phenotype under fasting conditions. Together, these findings identify TMEM41B as a conserved regulator of thermogenic capacity and suggest that evolutionary modification of its N terminus may contribute to metabolic suppression and energy conservation during bear hibernation.
