## Supplemental Table 1 for "A Bear-Specific Coding Exon in TMEM41B Is Associated with Cold Adaptation"

### Sheet: Supplementary_Table_S1-GSE Diff
GSE	Conditions_Treatment	Conditions_Control	Upregulated_Genes	Downregulated_Genes	tm_status	tm_logFC	tm_pvalue
bioproject476034	BrainHvPAhibernation	Control	1757	2506	Up	1.3507	1.32e-07
bioproject476034	CommonHvPAhibernation	Control	1311	1171	Up	1.87638	1.18e-08
bioproject476034	HeatHvPAhibernation	Control.txt	2670	2670	Up	2.55337	1.49e-25
bioproject476034	SkMuscleHvPAhibernation	Control	2590	2997	Up	1.78076	3.66e-13
GSE104285	BAT.A_S	BAT.C_S	1480	1730	None	-0.123526	0.811076465282634
GSE104285	BAT.B_S	BAT.A_S	1620	1010	Up	0.476407455984069	0.0412191946423682
GSE104285	BAT.B_S	BAT.D_S	2040	1995	None	0.388977259289093	0.0860614799304386
GSE104285	BAT.C_S	BAT.D_S	454	529	None	0.0360957319907519	1
GSE108077	BAT_cold	BAT_rewarm	1331	1994	Up	0.333239722982389	9.67564270750551e-21
GSE110297	WT	KO	3727	3879	Up	0.347694173843305	0.00149746392816561
GSE112582	BAT_cold	BAT	3444	3635	Up	0.921651420060594	9.77976888376662e-11
GSE112582	BAT_cold	WAT_cold	5178	6572	Up	0.848919436981181	7.18922080611017e-10
GSE112582	BAT	WAT	5289	6041	Up	0.361184092865159	0.0129782918336132
GSE112582	WAT_cold	WAT	1289	231	Up	0.433916075944571	0.0202974991555313
GSE118849	BAT_C	BAT_TN	1173	1409	None	0.0622176230553685	0.970537753503984
GSE118849	BAT_C	SWAT_C	277	1916	None	0.0995573436994765	0.929916692932706
GSE118849	BAT_TN	SWAT_TN	4454	4347	Up	0.897806404045072	0.015617969662317
GSE118849	SWAT_C	SWAT_TN	3969	3508	Up	0.860466683400964	0.024563133087862
GSE133050	KC	KR	1278	1086	None	0.429822961334498	0.0518798624349304
GSE133050	KC	WC	2	7	None	-0.0661394	1
GSE133050	KR	WR	1	8	None	0.0164852052986187	1
GSE133050	WC	WR	1517	1570	Up	0.512447549279116	0.00670223308252986
GSE144856	winter	summer	1746	2368	Up	0.616	5.66e-06
GSE149124	Cold_ko	RT_ko	862	820	None	0.0225758354615503	1
GSE149124	Cold_wt	Cold_ko	3409	3475	None	0.168334088889679	0.279461907724726
GSE149124	RT_wt	Cold_wt	2256	2213	None	-0.20291	0.361494953555999
GSE149124	RT_wt	RT_ko	2094	1999	None	-0.0119627	1
GSE151905	C18BAT	RT28BAT	40	41	None	0.154369849442554	0.506144764166806
GSE151905	C18PL	C18BAT	6283	5660	Up	0.764107454052125	6.5109672513097e-14
GSE151905	C18PL	RT28PL	0	1	None	0.035569067856055	1
GSE151905	RT28BAT	RT28PL	5689	6185	Down	-0.882908	1.24910275196306e-17
GSE162907	BAT_KO_cold	BAT_KO_normal	1917	1822	None	0.428148145137376	0.157732116456005
GSE162907	BAT_KO_cold	BAT_WT_cold	1914	1731	None	0.222116478377658	0.690607635449661
GSE162907	BAT_KO_normal	BAT_WT_normal	2841	2326	None	0.0567439699438266	1
GSE162907	BAT_WT_cold	BAT_WT_normal	1620	1426	None	0.262775636703545	0.678515042032501
GSE164936	C	RT	2457	2469	None	0.161888930304133	0.155709140331782
GSE164936	C	TN	4258	4973	Up	0.316039727890901	8.1786352003388e-05
GSE164936	TN	RT	3757	3311	None	-0.154151	0.113262701222673
GSE164964	RF	RE	294	542	None	0.510942381990485	0.251053042306668
GSE166370	Ent	ET	962	995	Down	-1.02845	2.50339478814792e-05
GSE166370	Ent	LT	958	875	Down	-1.01332	0.000160995721206197
GSE166370	Ent	SA	798	828	Up	0.553759725855534	0.0396355789027065
GSE166370	ET	Ent	995	962	Up	1.02844814778168	2.50339478814792e-05
GSE166370	ET	IBA	1736	1771	Up	2.01037732114503	4.79905423973093e-18
GSE166370	ET	LT	68	10	None	0.0151326085714232	0.999986572695781
GSE166370	ET	SA	1650	1759	Up	1.58220787363721	7.11478142930156e-12
GSE166370	IBA	Ent	573	654	Down	-0.981929	0.000180614055035036
GSE166370	IBA	LT	1598	1546	Down	-1.99524	1.56137426027664e-15
GSE166370	IBA	SA	261	318	None	-0.428169	0.225375624759333
GSE166370	LT	IBA	1546	1598	Up	1.99524471257361	1.56137426027664e-15
GSE166370	LT	SA	1482	1650	Up	1.56707526506579	4.3645440608889e-10
GSE166370	SA	Ent	828	798	Down	-0.55376	0.0396355789027065
GSE166370	SA	IBA	318	261	None	0.428169447507819	0.225375624759333
GSE166370	SA	LT	1650	1482	Down	-1.56708	4.3645440608889e-10
GSE169522	torpor	control	4572	3481	Down	-1.44458	0.0168232
GSE169522	torporRadiation	control	1552	1475	None	0.195457	0.736453
GSE172021	BAT_CE_rep	BAT_RT_rep	1109	1049	None	0.284985175102821	0.324928497365815
GSE173386	Chow_C_3BO_BAT_rep	Chow_WT_BAT_rep	1963	1845	None	0.140706609941534	0.519974198702116
GSE173386	Chow_CL_BAT_rep	Chow_Saline_BAT_rep	926	855	None	0.0435559544952185	1
GSE173386	HFD_C_3BO_BAT_rep	Chow_C_3BO_BAT_rep	1519	1646	None	-0.200351	0.357090614934929
GSE173386	HFD_C_3BO_BAT_rep	HFD_WT_BAT_rep	2268	2042	Up	0.552499849843503	0.000611638102302746
GSE173386	HFD_CL_BAT_rep	Chow_CL_BAT_rep	1427	1598	Down	-0.383289	0.0401854403393058
GSE173386	HFD_CL_BAT_rep	HFD_Saline_BAT_rep	1357	1339	None	0.0734596268992031	0.890559
GSE173386	HFD_Saline_BAT_rep	Chow_Saline_BAT_rep	955	1073	Down	-0.413192	0.0399230924922708
GSE178720	K15BKO.BAT.cold.fasting	K15BKO.BAT.RT.fasting	2361	2092	Up	0.882943033309072	0.00601127756276537
GSE178720	K15BKO.BAT.cold	K15BKO.BAT.cold.fasting	9	9	None	-0.0425466	1
GSE178720	K15BKO.BAT.cold	K15BKO.BAT.RT	862	625	None	0.25974473686682	0.801395050578393
GSE178720	K15BKO.BAT.RT	K15BKO.BAT.RT.fasting	1351	1192	None	0.580651691864857	0.157023466186472
GSE178720	K15FF.BAT.cold.fasting	K15BKO.BAT.cold.fasting	26	5	None	-0.0244153	1
GSE178720	K15FF.BAT.cold.fasting	K15FF.BAT.RT.fasting	2760	2548	None	0.56921614631984	0.102833870109211
GSE178720	K15FF.BAT.cold	K15BKO.BAT.cold	51	10	None	0.0721187357925111	1
GSE178720	K15FF.BAT.cold	K15FF.BAT.cold.fasting	2	2	None	0.053987435191795	1
GSE178720	K15FF.BAT.cold	K15FF.BAT.RT	1180	903	None	0.281458198852954	0.672292791424806
GSE178720	K15FF.BAT.RT.fasting	K15BKO.BAT.RT.fasting	373	424	None	0.289311583012553	0.868168310828749
GSE178720	K15FF.BAT.RT	K15BKO.BAT.RT	17	8	None	0.0504052738063763	1
GSE178720	K15FF.BAT.RT	K15FF.BAT.RT.fasting	1894	1766	None	0.341745382658681	0.489476533340981
GSE182045	iBAT_ZT_00_rep	iBAT_ZT_03_rep	626	744	Up	0.541038680002503	0.00627756140921283
GSE182045	iBAT_ZT_00_rep	iBAT_ZT_06_rep	848	971	Up	0.676949013284499	0.000161230691111276
GSE182045	iBAT_ZT_00_rep	iBAT_ZT_09_rep	968	1062	Up	0.600361635239018	0.00109854678469444
GSE182045	iBAT_ZT_00_rep	iBAT_ZT_12_rep	856	787	Up	0.488537251995183	0.0134521280057369
GSE182045	iBAT_ZT_00_rep	iBAT_ZT_15_rep	466	484	Up	0.465867033440655	0.0304230021629918
GSE182045	iBAT_ZT_00_rep	iBAT_ZT_18_rep	85	82	None	0.238910211401572	0.701785901248517
GSE182045	iBAT_ZT_00_rep	iBAT_ZT_21_rep	329	424	None	0.40915808615709	0.0841388947923329
GSE182045	iBAT_ZT_03_rep	iBAT_ZT_06_rep	142	99	None	0.135910333281996	0.94015604164792
GSE182045	iBAT_ZT_03_rep	iBAT_ZT_09_rep	298	321	None	0.0593229552365146	1
GSE182045	iBAT_ZT_03_rep	iBAT_ZT_12_rep	591	482	None	-0.0525014	1
GSE182045	iBAT_ZT_03_rep	iBAT_ZT_15_rep	775	769	None	-0.0751716	1
GSE182045	iBAT_ZT_03_rep	iBAT_ZT_18_rep	621	591	None	-0.302128	0.225876275552462
GSE182045	iBAT_ZT_03_rep	iBAT_ZT_21_rep	298	198	None	-0.131881	0.843018484798481
GSE182045	iBAT_ZT_06_rep	iBAT_ZT_09_rep	103	108	None	-0.0765874	1
GSE182045	iBAT_ZT_06_rep	iBAT_ZT_12_rep	475	365	None	-0.188412	0.680435620727328
GSE182045	iBAT_ZT_06_rep	iBAT_ZT_15_rep	896	837	None	-0.211082	0.486459920291896
GSE182045	iBAT_ZT_06_rep	iBAT_ZT_18_rep	928	777	Down	-0.438039	0.0329408251724149
GSE182045	iBAT_ZT_06_rep	iBAT_ZT_21_rep	193	164	None	-0.267791	0.520463699966881
GSE182045	iBAT_ZT_09_rep	iBAT_ZT_12_rep	3	9	None	-0.111824	1
GSE182045	iBAT_ZT_09_rep	iBAT_ZT_15_rep	368	415	None	-0.134495	0.828716649101716
GSE182045	iBAT_ZT_09_rep	iBAT_ZT_18_rep	833	739	None	-0.361451	0.108660022222316
GSE182045	iBAT_ZT_09_rep	iBAT_ZT_21_rep	534	434	None	-0.191204	0.631147629062065
GSE182045	iBAT_ZT_12_rep	iBAT_ZT_15_rep	84	184	None	-0.0226702	1
GSE182045	iBAT_ZT_12_rep	iBAT_ZT_18_rep	389	369	None	-0.249627	0.45804285574542
GSE182045	iBAT_ZT_12_rep	iBAT_ZT_21_rep	417	461	None	-0.0793792	1
GSE182045	iBAT_ZT_15_rep	iBAT_ZT_18_rep	84	30	None	-0.226957	0.711492327456969
GSE182045	iBAT_ZT_15_rep	iBAT_ZT_21_rep	495	520	None	-0.0567089	1
GSE182045	iBAT_ZT_18_rep	iBAT_ZT_21_rep	82	123	None	0.170247874755517	0.878370327184695
GSE198046	BAT_RT	BAT_WE	1907	1523	Up	0.477380490305821	0.00233026293176908
GSE198046	BAT_RT	QC_RT	5247	5036	None	0.197936578081132	0.224058829985065
GSE198046	BAT_WE	QC_WE	5590	5072	None	-0.161062	0.351757202091034
GSE198046	QC_WE	QC_RT	0	8	None	-0.118382	1
GSE200212	Torpor	control	4484	2325	None	0.26387	0.813475
GSE200212	TorporRadiation	control	1056	705	None	0.535943	0.876185
GSE200650	hfd_4	hfd_22	825	635	None	0.332801083053336	0.210163439995719
GSE200650	ncd_22	hfd_22	236	258	None	0.335981788778646	0.366129260049237
GSE200650	ncd_4	hfd_4	451	453	None	0.379552969256735	0.160759841170743
GSE200650	ncd_4	ncd_22	641	445	None	0.376372263531425	0.16350935502115
GSE200652	kd_ctrlA_iso	kd_ctrlA_ctrl	77	23	None	-0.0538308	1
GSE200652	kd_LNA1_iso	kd_LNA1_ctrl	98	45	None	-0.0977422	1
GSE200652	kd_LNA2_iso	kd_LNA2_ctrl	50	25	None	-0.285338	1
GSE200653	oe_empty_ctrl	oe_empty_iso	86	73	None	0.118565018491251	0.961615636316375
GSE200653	oe_empty_ctrl	oe_pSgRNA.MS2.2.7_ctrl	0	0	None	-0.0410686	1
GSE200653	oe_empty_iso	oe_pSgRNA.MS2.2.7_iso	0	0	None	-0.114506	1
GSE200653	oe_pSgRNA.MS2.2.7_ctrl	oe_pSgRNA.MS2.2.7_iso	65	70	None	0.045127857798528	1
GSE200654	eWAT_wt	eWAT_ko	2	1	None	0.0272910231440721	1
GSE200654	iBAT_ko	eWAT_ko	2857	3488	Up	0.751176370045016	0.00562331795549843
GSE200654	iBAT_ko	iWAT_ko	2752	3176	Up	0.903849491299953	0.000763191277618911
GSE200654	iBAT_wt	eWAT_wt	2854	2851	Up	0.674612320424745	0.0156385830863427
GSE200654	iBAT_wt	iBAT_ko	0	0	None	-0.049273	1
GSE200654	iBAT_wt	iWAT_wt	2606	3097	Up	0.727247440486034	0.0084242478453667
GSE200654	iWAT_ko	eWAT_ko	341	314	None	-0.152673	0.862225351506827
GSE200654	iWAT_wt	eWAT_wt	244	269	None	-0.0526351	1
GSE200654	iWAT_wt	iWAT_ko	0	0	None	0.12732902433772	1
GSE200655	ko	wt	0	0	None	-0.123312	1
GSE201135	BATKO_Chow	CTRL_Chow	43	1	None	-0.0972654	1
GSE201135	BATKO_Chow	CTRL_HFD	52	27	None	0.162206895964807	1
GSE201135	BATKO_HFD	BATKO_Chow	53	57	None	-0.385262	0.784694809495452
GSE201135	BATKO_HFD	CTRL_Chow	388	486	None	-0.482527	0.320503992849111
GSE201135	BATKO_HFD	CTRL_HFD	5	3	None	-0.223055	1
GSE201135	BATKO_PTU	BATKO_TH	0	0	None	0.00227357368118782	1
GSE201135	BATKO_PTU	PTU.TH_12H_B	4098	3838	Up	0.451410245683674	0.00464846825217515
GSE201135	BATKO_TH	PTU.TH_12H_B	4104	3803	Up	0.449136672002486	0.00504291389018884
GSE201135	BATKO30	CTRL30	1	1	None	-0.200563	0.900819144809138
GSE201135	BATKO4	BATKO30	2242	2221	Up	0.584443365599722	0.00545634564456853
GSE201135	BATKO4	CTRL4	115	182	None	-0.387867	0.457946633009937
GSE201135	CTRL_HFD	CTRL_Chow	332	349	None	-0.259472	0.703113998862578
GSE201135	CTRL4	CTRL30	2836	2785	Up	0.771747051845026	0.000515294259807105
GSE201135	PTU.TH_12H_B	PTU.TH_24H_B	631	554	None	0.429418759645046	0.0814820419465459
GSE201135	PTU.TH_12H_B	PTU_B	1480	1284	Up	0.627743306957469	0.00126895140143795
GSE201135	PTU.TH_24H_B	BATKO_PTU	3951	4047	Down	-0.880829	6.76790535258997e-09
GSE201135	PTU.TH_24H_B	BATKO_TH	3969	4042	Down	-0.878555	8.41277582461886e-09
GSE201135	PTU.TH_3H_B	BATKO_PTU	3841	3952	Down	-0.785212	1.68076700867325e-07
GSE201135	PTU.TH_3H_B	BATKO_TH	3873	3969	Down	-0.782938	1.96348678054123e-07
GSE201135	PTU.TH_3H_B	PTU.TH_12H_B	629	870	None	-0.333801	0.200796780345966
GSE201135	PTU.TH_3H_B	PTU.TH_24H_B	1011	1117	None	0.0956173153610321	0.926266614971396
GSE201135	PTU.TH_3H_B	PTU.TH_6H_B	114	163	None	-0.107853	1
GSE201135	PTU.TH_6H_B	BATKO_PTU	3807	4118	Down	-0.677358	7.04104490610619e-06
GSE201135	PTU.TH_6H_B	BATKO_TH	3871	4163	Down	-0.675085	8.03976193799965e-06
GSE201135	PTU.TH_6H_B	PTU.TH_12H_B	133	190	None	-0.225948	0.638666136179126
GSE201135	PTU.TH_6H_B	PTU.TH_24H_B	702	750	None	0.203470673405225	0.608452544619082
GSE201135	PTU_B	BATKO_PTU	3854	4062	Down	-1.07915	1.38313494535166e-12
GSE201135	PTU_B	BATKO_TH	3952	4173	Down	-1.07688	1.71851129703747e-12
GSE201135	PTU_B	PTU.TH_24H_B	1705	1802	None	-0.198325	0.511919434983779
GSE201135	PTU_B	PTU.TH_3H_B	442	555	None	-0.293942	0.337102947278465
GSE201135	PTU_B	PTU.TH_6H_B	1185	1267	None	-0.401795	0.0725824511799412
GSE201489	HIBE	IBAE	5	19	None	-0.105213	0.99271279063061
GSE201489	HIBE	SAE	364	432	None	0.00325995892723712	1
GSE201489	HIBS	IBAS	3	18	None	-0.727577	0.372892226763797
GSE201489	HIBS	SAS	722	803	None	-0.2683	0.562427670230643
GSE201489	IBAE	POSTE	14	11	None	0.0930786045028138	0.939920469573705
GSE201489	IBAE	SAE	93	47	None	0.108473011950857	0.967768148684654
GSE201489	IBAS	POSTS	3	7	None	0.531665842788975	0.479503831368259
GSE201489	IBAS	SAS	187	115	None	0.45927748887289	0.404153831221729
GSE201489	POSTE	SAE	588	676	None	0.0153944074480427	1
GSE201489	POSTS	SAS	681	685	None	-0.0723884	0.933533353204605
GSE201489	PREE	HIBE	207	146	None	-0.127962	0.883845212239243
GSE201489	PREE	SAE	29	56	None	-0.124702	0.93526674178642
GSE201489	PRES	HIBS	159	82	None	0.0613893253725311	0.998466908148232
GSE201489	PRES	SAS	454	568	None	-0.20691	0.694586526792703
GSE212349	iBAT_Ctrl_CT	iBAT_Ctrl_RT	3	7	None	0.342082737323464	0.774269951803853
GSE212349	iBAT_GC_CT	iBAT_Ctrl_CT	122	135	None	0.192043028093241	0.886905153927781
GSE212349	iBAT_GC_CT	iBAT_GC_RT	51	80	None	-0.0225401	1
GSE212349	iBAT_GC_RT	iBAT_Ctrl_RT	123	178	None	0.556665886876902	0.492206012212848
GSE225279	KO	Flox	85	13	None	0.392212314539967	0.631733649888332
GSE225279	X14wkKO	X14wkFlox	9	6	None	0.21637234318621	0.974578141219911
GSE228218	BAT_WT_Cold	BAT_Musclin_Cold	25	19	None	0.710771664452015	1
GSE235476	AWT	ATG	1888	1695	None	0.105042989946388	1
GSE243317	UO_KO_rep	UO_Ctrl_rep	0	0	None	0.0682619560550583	1
GSE246327	BAT_CTRL	MUS_KPT330	4483	3926	Up	0.695834199883349	0.000243497331424641
GSE246327	BAT_DMSO	BAT_CTRL	250	181	None	-0.19353	0.723535368610552
GSE246327	BAT_DMSO	BAT_KPT330	60	123	None	0.0509201434510066	1
GSE246327	BAT_DMSO	MUS_DMSO	5151	4154	Up	0.402130577433706	0.0354602915062368
GSE246327	BAT_KPT330	BAT_CTRL	717	637	None	-0.244451	0.51471080830148
GSE246327	BAT_KPT330	MUS_CTRL	4398	4100	None	0.25148848994515	0.269891051268974
GSE246327	BAT_KPT330	MUS_KPT330	4414	3970	Up	0.451383626448622	0.0182966617125764
GSE246327	MUS_DMSO	MUS_CTRL	17	7	None	-0.0997219	1
GSE246327	MUS_DMSO	MUS_KPT330	26	60	None	0.100173192465923	1
GSE246327	MUS_KPT330	MUS_CTRL	323	232	None	-0.199895	0.78557253983486
GSE296910	Cold_GM_D3	Norm_GM_D3	0	136	None	-0.0896269	1
GSE86338	BAT_Cold	BAT_30oC7days	2590	2776	Up	0.884542207067102	0.0252995513517316
GSE86338	BAT_Cold	BAT_control.for.Cold	2470	2599	None	0.641629409353997	0.079183932323427
GSE86338	BAT_control.for.Cold	BAT_Cold	2599	2470	None	-0.641629	0.079183932323427
GSE86338	BAT_control	BAT_30oC7days	1075	860	Up	1.30412591251039	0.00352710686129676
GSE86590	KO_Cold6Hr	WT_Cold6Hr	1229	1195	None	-0.749064	0.109932594050471
GSE86590	KO	KO_Cold6Hr	2775	2832	None	0.117229041646632	1
GSE86590	KO	WT	89	58	None	-0.0832857	1
GSE86590	WT	WT_Cold6Hr	3138	3084	None	-0.548549	0.197797619180832
GSE91067	BAT_B6_HFD	eWAT_B6_HFD_control	4113	4874	None	0.0385538571220385	0.91553688916639
GSE91067	BAT_B6_HFD	iWAT_B6_LFD_control	3536	3891	Up	0.624344244669804	0.000118561361066015
GSE91067	eWAT_B6_HFD_control	eWAT_129_HFD_control	3702	3471	Up	0.412254067439169	0.0113196562695871
GSE91067	eWAT_B6_HFD_control	eWAT_B6_LFD_control	3964	4365	Up	1.05427428488568	1.52107696798453e-10
GSE91067	eWAT_B6_HFD_control	iWAT_B6_HFD_control	3682	3217	Up	0.370144618104646	0.0256480169175714
GSE91067	eWAT_B6_HFD_rosi	eWAT_B6_HFD_control	145	30	None	-0.104592	0.787768444094536
GSE91067	eWAT_B6_HFD_rosi	iWAT_B6_HFD_rosi	3695	3031	None	0.176198129484437	0.338569742376979
GSE91067	eWAT_B6_HFD	BAT_B6_HFD	4839	4323	None	-0.268036	0.107386398183706
GSE91067	eWAT_B6_HFD	eWAT_129_HFD_control	3813	3780	None	0.182771469420702	0.306405084223438
GSE91067	eWAT_B6_HFD	eWAT_B6_HFD_control	916	1160	None	-0.229483	0.334037206156707
GSE91067	eWAT_B6_HFD	eWAT_B6_LFD	3517	3333	Up	0.471618666508191	0.00275849232102874
GSE91067	eWAT_B6_LFD	eWAT_B6_LFD_control	1440	1840	None	0.353173020359026	0.0991494327732384
GSE91067	iWAT_129_HFD_control	eWAT_129_HFD_control	699	677	None	0.057817336519958	0.904578170908364
GSE91067	iWAT_129_HFD_rosi	iWAT_129_HFD_control	22	11	None	0.25857471936362	0.84898368168695
GSE91067	iWAT_B6_HFD_control	iWAT_129_HFD_control	1436	1497	None	-0.0157079	1
GSE91067	iWAT_B6_HFD_rosi	iWAT_129_HFD_rosi	1249	1222	None	-0.184929	0.475675656808663
GSE91067	iWAT_B6_HFD_rosi	iWAT_B6_HFD_control	776	472	None	0.0893540160632427	0.918356851786724
GSE91067	iWAT_B6_LFD_control	eWAT_B6_LFD_control	2032	2694	Up	0.468483897337918	0.0167294273353549
GSE91067	iWAT_B6_LFD_control	iWAT_B6_HFD_control	1266	1221	None	-0.215646	0.391266181632718
GSE91067	iWAT_B6_LFD_control	iWAT_F1_LFD_control	1762	1643	None	-0.319577	0.0994714048107716
GSE91067	iWAT_F1_LFD_rosi	iWAT_F1_LFD_control	2333	2543	Up	0.403042687404743	0.0135738825475062
GSE96680	R	T	2715	3083	Up	0.724480518974982	7.66924384536608e-05
GSE96680	SC	R	1976	2004	None	0.17191871444871	0.70070390098855
GSE96680	SC	T	3447	4280	Up	0.896399233423692	2.45253017160227e-07
GSE99412	BAT_DKO	BAT_FGF	3818	3777	Down	-0.339681	1.48091009156403e-05
GSE99412	BAT_FGF	MUS_FGF	5778	5607	Up	0.47037878734746	2.50885728596701e-09
GSE99412	BAT_UCP	BAT_DKO	445	228	None	0.00445864957098039	1
GSE99412	BAT_UCP	BAT_FGF	4144	3867	Down	-0.335223	1.59962889821655e-05
GSE99412	BAT_UCP	MUS_UCP	6691	5556	None	0.129256333070549	0.0719266875909905
GSE99412	BAT_WT	BAT_DKO	4247	3927	Up	0.304171520567805	3.30574423321746e-05
GSE99412	BAT_WT	BAT_FGF	2	8	None	-0.0355097	1
GSE99412	BAT_WT	BAT_UCP	4169	4097	Up	0.299712870996824	3.68397645805593e-05
GSE99412	BAT_WT	MUS_WT	6033	5764	Up	0.501497210513409	1.64242143051505e-12
GSE99412	MUS_DKO	BAT_DKO	5569	6480	None	-0.0924094	0.220855770301329
GSE99412	MUS_UCP	MUS_DKO	1	0	None	-0.0323883	1
GSE99412	MUS_UCP	MUS_FGF	321	249	None	0.0058998531718791	1
GSE99412	MUS_WT	MUS_DKO	294	358	None	-0.104916	0.477818344161164
GSE99412	MUS_WT	MUS_FGF	3	2	None	-0.0666282	1
GSE99412	MUS_WT	MUS_UCP	375	382	None	-0.072528	0.659913834062296
PRJNA413091	hibernation	control	1187	1212	None	0.225233	0.237883
