## Supplemental Table 3 for "A Bear-Specific Coding Exon in TMEM41B Is Associated with Cold Adaptation"

### Sheet: Table S3
Supplementary Table S3. Genomic resources of representative Boreoeutherian mammals used for TMEM41B N-terminal alignment analysis.
Superorder	Clade	Order	Family	Species	RefSeq Genome Version (GCF)	GeneBank Assembly Accession(GCA)	Bioproject
Placentalia	Euarchontoglires	Primates	Hominidae	Homo sapiens	GCF_000001405.40	GCA_000001405.29	PRJNA168
			Cercopithecidae	Macaca mulatta	GCF_003339765.1	GCA_003339765.3	PRJNA528504
			Hominidae	Pan troglodytes	GCF_028858775.2	GCA_028858775.3	PRJNA945513
			Cercopithecidae	Papio anubis	GCF_008728515.1	GCA_008728515.1	PRJNA576697
			Hylobatidae	Nomascus leucogenys	GCF_006542625.1	GCA_006542625.1	PRJNA369439
		Dermoptera	Cynocephalidae	Cynocephalus volans	GCF_027409185.1	GCA_027409185.1	PRJNA1052075
			Cynocephalidae	Galeopterus variegatus	GCF_000696425.1	GCA_000696425.1	PRJNA253111
		Scandentia	Tupaiidae	Tupaia belangeri	-	GCA_000181375.1	PRJNA13971
			Tupaiidae	Tupaia tana	-	GCA_026018925.1	PRJNA782001
			Tupaiidae	Tupaia chinensis	GCF_000334495.1	GCA_000334495.1	PRJNA221634
		Rodentia	Muridae	Mus musculus	GCF_000001635.27	GCA_000001635.9	PRJNA169
			Muridae	Rattus norvegicus	GCF_036323735.1	GCA_036323735.1	PRJNA1074393
			Dipodidae	Jaculus jaculus	GCF_020740685.1	GCA_020740685.1	PRJNA773797
		Lagomorpha	Leporidae	Oryctolagus cuniculus	GCF_964237555.1	GCA_964237555.1	PRJNA1178637
			Ochotonidae	Ochotona princeps	GCF_030435755.1	GCA_030435755.1	PRJNA999375
			Ochotonidae	Ochotona curzoniae	GCF_017591425.1	GCA_017591425.1	PRJNA722036
	Laurasiatheria	Chiroptera	Pteropodidae	Pteropus alecto	GCF_000325575.1	GCA_000325575.1	PRJNA232518
			Pteropodidae	Pteropus vampyrus	GCF_902729225.1	GCA_902729225.1	PRJEB32728
		Artiodactyla	Suidae	Sus scrofa	GCF_000003025.6	GCA_000003025.6	PRJNA28993
			Bovidae	Bos taurus	GCF_002263795.3	GCA_002263795.4	PRJNA450837
			Bovidae	Capra hircus	GCF_001704415.2	GCA_001704415.2	PRJNA340281
			Camelidae	Camelus dromedarius	GCF_036321535.1	GCA_036321535.1	PRJNA1097981
			Bovidae	Ovis aries	GCF_016772045.2	GCA_016772045.2	PRJNA739192
			Hippopotamidae	Hippopotamus amphibius	GCF_030028045.1	GCA_030028045.1	PRJNA936168
			Physeteridae	Physeter macrocephalus	GCF_002837175.3	GCA_002837175.5	PRJNA411766
			Delphinidae	Tursiops truncatus	GCF_011762595.2	GCA_011762595.2	PRJNA625792
			Cervidae	Cervus elaphus	GCF_910594005.1	GCA_910594005.1	PRJNA764704
		Perissodactyla	Equidae	Equus caballus	GCF_041296265.1	GCA_041296265.1	PRJNA1194615
			Rhinocerotidae	Rhinoceros unicornis	-	GCA_028646465.1	PRJNA512907
			Tapiridae	Tapirus terrestris	-	GCA_004025025.1	PRJNA399422
			Tapiridae	Tapirus indicus	-	GCA_031878705.1	PRJNA1010472
		Carnivora	Ursidae	Ursus americanus	GCF_020975775.1	GCA_020975775.1	PRJNA795466
			Ursidae	Ursus arctos	GCF_023065955.2	GCA_023065955.2	PRJNA832286
			Ursidae	Ursus maritimus	GCF_017311325.1	GCA_017311325.1	PRJNA717889
			Ursidae	Ursus thibetanus	-	GCA_009660055.1	PRJNA573607
			Ursidae	Tremarctos ornatus	-	GCA_028551375.1	PRJNA512907
			Ursidae	Helarctos malayanus	-	GCA_028533245.1	PRJNA512907
			Ursidae	Ailuropoda melanoleuca	GCF_002007445.2	GCA_002007445.3	PRJNA633539
			Ailuridae	Ailurus styani	-	GCA_002007465.1	PRJNA298932
			Procyonidae	Procyon lotor	-	GCA_028646535.1	PRJNA512907
			Procyonidae	Nasua narica	-	GCA_028533885.1	PRJNA512907
			Mustelidae	Enhydra lutris kenyoni	GCF_002288905.1	GCA_002288905.2	PRJNA388419
			Mustelidae	Mustela erminea	GCF_009829155.1	GCA_009829155.1	PRJNA602914
			Mustelidae	Mustela putorius furo	GCF_011764305.1	GCA_011764305.2	PRJNA580247
			Mustelidae	Lutra lutra	GCF_902655055.1	GCA_902655055.2	PRJNA824478
			Mustelidae	Lontra canadensis	GCF_010015895.1	GCA_010015895.1	PRJNA611578
			Mustelidae	Neogale vison	GCF_020171115.1	GCA_020171115.1	PRJNA769404
			Mustelidae	Meles meles	GCF_922984935.1	GCA_922984935.1	PRJNA796981
			Otariidae	Zalophus californianus	GCF_009762305.2	GCA_009762305.2	PRJNA602522
			Otariidae	Arctocephalus townsendi	-	GCA_028646355.1	PRJNA512907
			Phocidae	Leptonychotes weddellii	GCF_000349705.1	GCA_000349705.1	PRJNA232772
			Phocidae	Mirounga leonina	GCF_011800145.1	GCA_011800145.1	PRJNA638103
			Phocidae	Mirounga angustirostris	GCF_029215605.1	GCA_029215605.1	PRJNA1100993
			Phocidae	Phoca vitulina	GCF_004348235.1	GCA_004348235.1	PRJNA605348
			Phocidae	Halichoerus grypus	GCF_012393455.1	GCA_012393455.1	PRJNA661181
			Odobenidae	Odobenus rosmarus divergens	GCF_000321225.1	GCA_000321225.1	PRJNA167474
			Mephitidae	Spilogale gracilis	-	GCA_004023965.1	PRJNA399437
			Mephitidae	Spilogale interrupta	-	GCA_023159085.1	PRJNA808061
			Canidae	Nyctereutes procyonoides	GCF_905146905.1	GCA_905146905.1	PRJNA955236
			Canidae	Canis lupus baileyi	GCF_048164855.1	GCA_048164855.1	PRJNA1223036
			Canidae	Vulpes lagopus	GCF_018345385.1	GCA_018345385.1	PRJNA730899
			Canidae	Canis lupus familiaris	GCF_011100685.1	GCA_011100685.1	PRJNA587469
			Viverridae	Paradoxurus hermaphroditus	-	GCA_004024585.1	PRJNA399364
			Viverridae	Paguma larvata	-	GCA_030068075.1	PRJNA756156
			Eupleridae	Cryptoprocta ferox	-	GCA_028646485.1	PRJNA512907
			Hyaenidae	Hyaena hyaena	GCF_003009895.1	GCA_003009895.1	PRJNA694192
			Hyaenidae	Proteles cristata	-	GCA_017311185.1	PRJNA681015
			Hyaenidae	Crocuta crocuta	-	GCA_008692635.1	PRJNA554753
			Herpestidae	Mungos mungo	-	GCA_004023785.1	PRJNA399406
			Herpestidae	Helogale parvula	-	GCA_004023845.1	PRJNA399396
			Herpestidae	Suricata suricatta	GCF_006229205.1	GCA_006229205.1	PRJNA553468
			Felidae	Felis catus	GCF_018350175.1	GCA_018350175.1	PRJNA773801
			Felidae	Panthera tigris	GCF_018350195.1	GCA_018350195.2	PRJNA751894
			Felidae	Puma concolor	GCF_003327715.1	GCA_003327715.1	PRJNA481988
			Felidae	Acinonyx jubatus	GCF_027475565.1	GCA_027475565.2	PRJNA923316
			Felidae	Panthera leo	GCF_018350215.1	GCA_018350215.1	PRJNA751610
			Felidae	Panthera pardus	GCF_024362965.1	GCA_024362965.1	PRJNA936802
		Pholidota	Manidae	Manis pentadactyla	GCF_030020395.1	GCA_030020395.1	PRJNA984222
			Manidae	Manis javanica	GCF_040802235.1	GCA_040802235.1	PRJNA1247575
		Eulipotyphla	Erinaceidae	Erinaceus europaeus	GCF_950295315.1	GCA_950295315.1	PRJNA986567
			Talpidae	Talpa europaea	-	GCA_964194135.1	PRJEB76907
			Soricidae	Sorex araneus	GCF_027595985.1	GCA_027595985.1	PRJNA953984
