## Supplemental Table 4 for "A Bear-Specific Coding Exon in TMEM41B Is Associated with Cold Adaptation"

### Sheet: Table S4
Supplementary Table S4. Metadata of publicly available transcriptome datasets used for TMEM41B N-terminal coverage analysis in Ursidae species.
Species	AGE	Developmental Stage	Sex	Tissue	Collection Season	Platform	Sequencing Instrument	LibraryLayout	BioProject	BioSample	Experiment	Run	SRA Study	Study Title
Ailuropoda melanoleuca	10 years old	normal	male	blood	not collected	ILLUMINA	Illumina HiSeq 2000	PAIRED	PRJNA747307	SAMN20286307	SRX11485695	SRR15178589	SRP328719	Whole blood transcriptome profiling identifies candidate genes associated with alopecia in male giant pandas (Ailuropoda melanoleuca)
	10 years old									SAMN20286306	SRX11485694	SRR15178590
	9 years old									SAMN20286305	SRX11485693	SRR15178591
	10 years old									SAMN20286304	SRX11485692	SRR15178592
	10 years old									SAMN20286303	SRX11485691	SRR15178593
	11 years old									SAMN20286302	SRX11485690	SRR15178594
	11 years old									SAMN20286308	SRX11485687	SRR15178597
Ursus americanus	not collected	not collected	not collected	stomach	not collected	ILLUMINA	Illumina NovaSeq 6000	PAIRED	PRJNA1011923	SAMN40863815	SRX24841554	SRR29325108	SRP512493	-
				spleen						SAMN40863814	SRX24841553	SRR29325109		-
				pancreas						SAMN40863813	SRX24841552	SRR29325110		-
				ovary						SAMN40863812	SRX24841551	SRR29325111		-
				lung						SAMN40863811	SRX24841550	SRR29325112		-
				liver						SAMN40863810	SRX24841549	SRR29325113		-
				kidney						SAMN40863809	SRX24841548	SRR29325114		-
				heart						SAMN40863808	SRX24841547	SRR29325115		-
Ursus arctos	2-3 years old	not collected	not collected	vastus lateralis	summer	ILLUMINA	Illumina HiSeq 2500	SINGLE	PRJNA605162	SAMN14051115	SRX7687156	SRR11034899	SRP247508	Concurrent BMP Signaling Maintenance and TGF-β Signaling Inhibition Is a Hallmark of Natural Resistance to Muscle Atrophy in the Hibernating Bear
					winter					SAMN14051129	SRX7687157	SRR11034900
					summer					SAMN14051128	SRX7687158	SRR11034901
					winter					SAMN14051127	SRX7687159	SRR11034902
					summer					SAMN14051126	SRX7687160	SRR11034903
					winter					SAMN14051125	SRX7687161	SRR11034904
					summer					SAMN14051123	SRX7687162	SRR11034905
					winter					SAMN14051122	SRX7687163	SRR11034906
					summer					SAMN14051121	SRX7687164	SRR11034907
					winter					SAMN14051120	SRX7687165	SRR11034908
					summer					SAMN14051119	SRX7687166	SRR11034909
					winter					SAMN14051118	SRX7687167	SRR11034910
Ursus maritimus	not collected	adult	not collected	Whole Blood	not collected	OXFORD_NANOPORE	MinION	SINGLE	PRJNA514749	SAMN10734298	SRX5243182	SRR8435638	SRP178553	Depletion of Hemoglobin Transcripts and Long-Read Sequencing Improves the Transcriptome Annotation of the Polar Bear
										SAMN10734297	SRX5243181	SRR8435639
										SAMN10734296	SRX5243179	SRR8435641
