## Supplemental Table 5 for "A Bear-Specific Coding Exon in TMEM41B Is Associated with Cold Adaptation"

### Sheet: MAM related GO pathway
Description	h41b-protein number	b41b-protein number	h41b-protein	b41b-protein
mitochondrial outer membrane	30	4	PHB2/PLEC/VDAC2/HADHB/CYB5R3/IMMT/AGK/OPA1/MTX2/HK1/MTOR/ACSL3/NIPSNAP2/TOMM40/DNM1L/CNP/DNAJC11/UFL1/MTX1/TOMM34/SAMM50/TSPO/VDAC1/ATAD1/HK2/MGST1/DCAKD/CPT1A/MFN2/MSTO1	PHB2/HADHB/MGST1/FATE1
rough endoplasmic reticulum	16	2	RPL18/RPS23/CKAP4/RPN1/SEC61A1/SSR4/TMEM97/SEC63/SRP9/HM13/ALG5/RAB14/SEC61B/RPS21/CCDC47/STAU1	CKAP4/UBA1
endoplasmic reticulum Sec complex	2	0	SEC63/SEC61B
endoplasmic reticulum tubular network membrane	2	0	RTN4/ATL3
cytoplasmic side of endoplasmic reticulum membrane	4	0	DNAJA1/PTPN1/HM13/ALG5
endoplasmic reticulum tubular network	5	0	KPNB1/EMD/RAB3GAP1/RTN4/ATL3
outer mitochondrial membrane protein complex	6	0	IMMT/MTX2/TOMM40/DNAJC11/MTX1/SAMM50
rough endoplasmic reticulum membrane	8	0	SEC61A1/SSR4/TMEM97/SEC63/SRP9/ALG5/SEC61B/CCDC47
mitochondrial intermembrane space	10	0	PARK7/IMMT/AGK/OPA1/ARL2/STOML2/CLPB/GOLPH3/NDUFS1/MICU1
endoplasmic reticulum protein-containing complex	24	0	RPN1/PDIA6/HSD17B12/RPN2/STT3A/SEC61A1/GANAB/DDOST/SSR4/SEC63/SRP9/DERL1/HM13/EMC6/SEC11A/PIGU/ZW10/KRTCAP2/GPAA1/EMC3/STT3B/SEC61B/HYOU1/MLEC
