## Supplemental Table 6 for "A Bear-Specific Coding Exon in TMEM41B Is Associated with Cold Adaptation"

### Sheet: GO Heatmap
	group	Description	pvalue	rank
GO:0061448	C1	connective tissue development	5.89496e-23	1
GO:0030198	C1	extracellular matrix organization	9.56679e-23	2
GO:0045229	C1	external encapsulating structure organization	1.21651e-22	3
GO:0043062	C1	extracellular structure organization	1.54505e-22	4
GO:0030522...5	C1	intracellular receptor signaling pathway	2.34612e-18	5
GO:0051216	C1	cartilage development	1.13489e-16	6
GO:0007178...7	C1	cell surface receptor protein serine/threonine kinase signaling pathway	2.717e-16	7
GO:0006979	C1	response to oxidative stress	3.55885e-16	8
GO:0002221	C1	pattern recognition receptor signaling pathway	3.61459e-16	9
GO:0002218	C1	activation of innate immune response	8.89437e-16	10
GO:0141091	C1	transforming growth factor beta receptor superfamily signaling pathway	1.38956e-15	11
GO:0043542	C1	endothelial cell migration	1.74144e-15	12
GO:0033002...13	C1	muscle cell proliferation	1.81351e-15	13
GO:0071559...14	C1	response to transforming growth factor beta	2.1653e-15	14
GO:0002758	C1	innate immune response-activating signaling pathway	2.75301e-15	15
GO:0009615	C1	response to virus	4.0924e-15	16
GO:0045089...17	C1	positive regulation of innate immune response	5.98042e-15	17
GO:0060348	C1	bone development	1.08442e-14	18
GO:0010594	C1	regulation of endothelial cell migration	1.18079e-14	19
GO:0002833	C1	positive regulation of response to biotic stimulus	1.37454e-14	20
GO:0071560...21	C1	cellular response to transforming growth factor beta stimulus	1.84862e-14	21
GO:0030199	C1	collagen fibril organization	1.96739e-14	22
GO:0090287	C1	regulation of cellular response to growth factor stimulus	2.07351e-14	23
GO:0048659	C1	smooth muscle cell proliferation	4.22417e-14	24
GO:0062207	C1	regulation of pattern recognition receptor signaling pathway	5.45233e-14	25
GO:0051607	C1	defense response to virus	6.32358e-14	26
GO:0048660	C1	regulation of smooth muscle cell proliferation	6.95956e-14	27
GO:0007179	C1	transforming growth factor beta receptor signaling pathway	7.2963e-14	28
GO:0002753	C1	cytoplasmic pattern recognition receptor signaling pathway	2.56233e-13	29
GO:0031669	C1	cellular response to nutrient levels	3.2827e-13	30
GO:0045444	C1	fat cell differentiation	5.79355e-13	31
GO:0016032	C1	viral process	8.28678e-13	32
GO:0032963	C1	collagen metabolic process	1.3374e-12	33
GO:0090092	C1	regulation of transmembrane receptor protein serine/threonine kinase signaling pathway	2.11872e-12	34
GO:0039531	C1	regulation of cytoplasmic pattern recognition receptor signaling pathway	3.05567e-12	35
GO:0010595	C1	positive regulation of endothelial cell migration	3.43192e-12	36
GO:0006898	C1	receptor-mediated endocytosis	4.96571e-12	37
GO:0019058	C1	viral life cycle	5.64329e-12	38
GO:0097193...39	C1	intrinsic apoptotic signaling pathway	1.15913e-11	39
GO:0071375...40	C1	cellular response to peptide hormone stimulus	1.24859e-11	40
GO:0001822...41	C1	kidney development	1.40979e-11	41
GO:0072001...42	C1	renal system development	1.80355e-11	42
GO:0006935	C1	chemotaxis	2.25571e-11	43
GO:0030282	C1	bone mineralization	2.58521e-11	44
GO:0006869	C1	lipid transport	2.7546e-11	45
GO:0042330	C1	taxis	2.88309e-11	46
GO:0031589...47	C1	cell-substrate adhesion	3.11622e-11	47
GO:0048193...48	C1	Golgi vesicle transport	3.27053e-11	48
GO:0010876	C1	lipid localization	3.28829e-11	49
GO:0042176...50	C1	regulation of protein catabolic process	5.94416e-11	50
GO:2001233...51	C1	regulation of apoptotic signaling pathway	6.01205e-11	51
GO:0043491	C1	phosphatidylinositol 3-kinase/protein kinase B signal transduction	6.89734e-11	52
GO:0009100...53	C1	glycoprotein metabolic process	7.12525e-11	53
GO:0003158...54	C1	endothelium development	1.12993e-10	54
GO:1901342	C1	regulation of vasculature development	1.3582e-10	55
GO:0048705	C1	skeletal system morphogenesis	1.56552e-10	56
GO:0048872	C1	homeostasis of number of cells	1.63719e-10	57
GO:0032868	C1	response to insulin	1.95716e-10	58
GO:0062197	C1	cellular response to chemical stress	2.14319e-10	59
GO:0042692...60	C1	muscle cell differentiation	2.40448e-10	60
GO:1990874	C1	vascular associated smooth muscle cell proliferation	2.45021e-10	61
GO:0036293...62	C1	response to decreased oxygen levels	2.52007e-10	62
GO:0045765	C1	regulation of angiogenesis	3.29879e-10	63
GO:0045859...64	C1	regulation of protein kinase activity	3.41217e-10	64
GO:0061458	C1	reproductive system development	3.45636e-10	65
GO:0050900	C1	leukocyte migration	3.60262e-10	66
GO:0048608	C1	reproductive structure development	4.35661e-10	67
GO:0001666...68	C1	response to hypoxia	4.4638e-10	68
GO:0018108	C1	peptidyl-tyrosine phosphorylation	4.50977e-10	69
GO:0035265	C1	organ growth	5.1057e-10	70
GO:0050678	C1	regulation of epithelial cell proliferation	6.83557e-10	71
GO:0018212	C1	peptidyl-tyrosine modification	8.14425e-10	72
GO:0035821	C1	modulation of process of another organism	8.92613e-10	73
GO:0007033...74	C1	vacuole organization	9.27942e-10	74
GO:0051146...75	C1	striated muscle cell differentiation	1.07043e-09	75
GO:1904705	C1	regulation of vascular associated smooth muscle cell proliferation	1.17762e-09	76
GO:0000302	C1	response to reactive oxygen species	1.25355e-09	77
GO:0034341	C1	response to type II interferon	1.37347e-09	78
GO:0019079	C1	viral genome replication	1.44154e-09	79
GO:0030324	C1	lung development	1.57167e-09	80
GO:0002062	C1	chondrocyte differentiation	1.63736e-09	81
GO:0016236...82	C1	macroautophagy	1.68272e-09	82
GO:0048661	C1	positive regulation of smooth muscle cell proliferation	1.84535e-09	83
GO:0050730	C1	regulation of peptidyl-tyrosine phosphorylation	1.87797e-09	84
GO:0010810...85	C1	regulation of cell-substrate adhesion	1.97903e-09	85
GO:0070482	C1	response to oxygen levels	2.16996e-09	86
GO:0051402...87	C1	neuron apoptotic process	2.42676e-09	87
GO:0042060...88	C1	wound healing	2.44326e-09	88
GO:0030323	C1	respiratory tube development	2.49657e-09	89
GO:0040013...90	C1	negative regulation of locomotion	2.55677e-09	90
GO:0034599	C1	cellular response to oxidative stress	2.90654e-09	91
GO:0022604...92	C1	regulation of cell morphogenesis	3.10749e-09	92
GO:0001894	C1	tissue homeostasis	3.19279e-09	93
GO:0060249	C1	anatomical structure homeostasis	3.19279e-09	94
GO:0043523	C1	regulation of neuron apoptotic process	3.28952e-09	95
GO:0051896	C1	regulation of phosphatidylinositol 3-kinase/protein kinase B signal transduction	3.48855e-09	96
GO:0034976	C1	response to endoplasmic reticulum stress	3.58975e-09	97
GO:0009314...98	C1	response to radiation	3.98251e-09	98
GO:0060541	C1	respiratory system development	5.03994e-09	99
GO:0031214	C1	biomineral tissue development	5.29645e-09	100
GO:0002181...201	C3	cytoplasmic translation	1.57564e-37	1
GO:0140236...202	C3	translation at presynapse	8.73753e-28	2
GO:0140241...203	C3	translation at synapse	2.60838e-27	3
GO:0140242...204	C3	translation at postsynapse	2.60838e-27	4
GO:0033108	C3	mitochondrial respiratory chain complex assembly	3.54842e-24	5
GO:0006119...206	C3	oxidative phosphorylation	1.8566e-22	6
GO:0009142	C3	nucleoside triphosphate biosynthetic process	2.63853e-21	7
GO:0042776	C3	proton motive force-driven mitochondrial ATP synthesis	9.07319e-21	8
GO:0009206	C3	purine ribonucleoside triphosphate biosynthetic process	1.29333e-20	9
GO:0009145	C3	purine nucleoside triphosphate biosynthetic process	1.90736e-20	10
GO:0015986	C3	proton motive force-driven ATP synthesis	2.31128e-20	11
GO:0006754	C3	ATP biosynthetic process	5.86865e-20	12
GO:0010257	C3	NADH dehydrogenase complex assembly	6.466e-20	13
GO:0032981	C3	mitochondrial respiratory chain complex I assembly	6.466e-20	14
GO:0009201	C3	ribonucleoside triphosphate biosynthetic process	8.59903e-20	15
GO:0009165...216	C3	nucleotide biosynthetic process	1.38235e-19	16
GO:0006164	C3	purine nucleotide biosynthetic process	7.44354e-19	17
GO:1901293...218	C3	nucleoside phosphate biosynthetic process	9.42079e-19	18
GO:0009152	C3	purine ribonucleotide biosynthetic process	1.42867e-18	19
GO:0045333...220	C3	cellular respiration	2.29381e-18	20
GO:0009060...221	C3	aerobic respiration	2.52796e-18	21
GO:0007005...222	C3	mitochondrion organization	9.68137e-18	22
GO:0022904	C3	respiratory electron transport chain	4.3236e-17	23
GO:0022613...224	C3	ribonucleoprotein complex biogenesis	7.51304e-17	24
GO:0009260...225	C3	ribonucleotide biosynthetic process	9.53708e-17	25
GO:0046390...226	C3	ribose phosphate biosynthetic process	1.31021e-16	26
GO:0022900	C3	electron transport chain	1.39156e-16	27
GO:0072522	C3	purine-containing compound biosynthetic process	1.85466e-16	28
GO:0009141	C3	nucleoside triphosphate metabolic process	4.21549e-16	29
GO:0042775	C3	mitochondrial ATP synthesis coupled electron transport	1.02094e-15	30
GO:0009150	C3	purine ribonucleotide metabolic process	1.06336e-15	31
GO:0042773	C3	ATP synthesis coupled electron transport	2.28116e-15	32
GO:0006163...233	C3	purine nucleotide metabolic process	3.0494e-15	33
GO:0046034	C3	ATP metabolic process	3.3262e-15	34
GO:0009199	C3	ribonucleoside triphosphate metabolic process	4.52312e-15	35
GO:0009205	C3	purine ribonucleoside triphosphate metabolic process	5.08423e-15	36
GO:0009144	C3	purine nucleoside triphosphate metabolic process	5.36929e-15	37
GO:0042254...238	C3	ribosome biogenesis	6.08134e-15	38
GO:0019693...239	C3	ribose phosphate metabolic process	8.43863e-15	39
GO:0015980	C3	energy derivation by oxidation of organic compounds	8.46483e-15	40
GO:0009259	C3	ribonucleotide metabolic process	2.45349e-14	41
GO:0019646	C3	aerobic electron transport chain	9.20608e-14	42
GO:0042274...243	C3	ribosomal small subunit biogenesis	2.2833e-13	43
GO:0006091	C3	generation of precursor metabolites and energy	5.34598e-13	44
GO:0099003	C3	vesicle-mediated transport in synapse	1.88771e-12	45
GO:0099504	C3	synaptic vesicle cycle	6.65043e-12	46
GO:0006364...247	C3	rRNA processing	8.29245e-12	47
GO:0032543...248	C3	mitochondrial translation	5.01132e-11	48
GO:0006887	C3	exocytosis	5.39383e-11	49
GO:0140053...250	C3	mitochondrial gene expression	6.01053e-11	50
GO:0016072...251	C3	rRNA metabolic process	1.17362e-10	51
GO:0008380...252	C3	RNA splicing	2.27573e-10	52
GO:0007269	C3	neurotransmitter secretion	3.53714e-10	53
GO:0099643	C3	signal release from synapse	3.53714e-10	54
GO:0017157	C3	regulation of exocytosis	5.04397e-10	55
GO:0006836	C3	neurotransmitter transport	1.7324e-09	56
GO:0045055	C3	regulated exocytosis	3.75621e-09	57
GO:0071826...258	C3	protein-RNA complex organization	8.26071e-09	58
GO:0000375...259	C3	RNA splicing, via transesterification reactions	1.98511e-08	59
GO:0000377...260	C3	RNA splicing, via transesterification reactions with bulged adenosine as nucleophile	1.98511e-08	60
GO:0000398...261	C3	mRNA splicing, via spliceosome	1.98511e-08	61
GO:0006120	C3	mitochondrial electron transport, NADH to ubiquinone	2.27345e-08	62
GO:0022618...263	C3	protein-RNA complex assembly	2.42873e-08	63
GO:1902600	C3	proton transmembrane transport	3.43353e-08	64
GO:0006605...265	C3	protein targeting	1.24586e-07	65
GO:0016079	C3	synaptic vesicle exocytosis	1.30201e-07	66
GO:0042255	C3	ribosome assembly	1.95806e-07	67
GO:1903332	C3	regulation of protein folding	2.23869e-07	68
GO:0007416	C3	synapse assembly	3.15973e-07	69
GO:1901888	C3	regulation of cell junction assembly	5.61878e-07	70
GO:0009636	C3	response to toxic substance	6.46519e-07	71
GO:0099173...272	C3	postsynapse organization	6.77616e-07	72
GO:0016050	C3	vesicle organization	6.85535e-07	73
GO:0000028	C3	ribosomal small subunit assembly	8.43404e-07	74
GO:0017156	C3	calcium-ion regulated exocytosis	1.09842e-06	75
GO:0051963	C3	regulation of synapse assembly	1.4201e-06	76
GO:0050803...277	C3	regulation of synapse structure or activity	1.52379e-06	77
GO:0048168	C3	regulation of neuronal synaptic plasticity	1.66995e-06	78
GO:0006367	C3	transcription initiation at RNA polymerase II promoter	1.91911e-06	79
GO:0031647...280	C3	regulation of protein stability	2.09313e-06	80
GO:0043113	C3	receptor clustering	2.49922e-06	81
GO:0008033...282	C3	tRNA processing	2.68091e-06	82
GO:0050807...283	C3	regulation of synapse organization	3.87852e-06	83
GO:0099116	C3	tRNA 5'-end processing	4.50739e-06	84
GO:0048499	C3	synaptic vesicle membrane organization	4.83198e-06	85
GO:0010038	C3	response to metal ion	4.91563e-06	86
GO:1901796	C3	regulation of signal transduction by p53 class mediator	5.35794e-06	87
GO:0031632	C3	positive regulation of synaptic vesicle fusion to presynaptic active zone membrane	5.52653e-06	88
GO:0099502	C3	calcium-dependent activation of synaptic vesicle fusion	5.52653e-06	89
GO:1901634	C3	positive regulation of synaptic vesicle membrane organization	5.52653e-06	90
GO:0017158	C3	regulation of calcium ion-dependent exocytosis	5.7353e-06	91
GO:0070585...292	C3	protein localization to mitochondrion	5.98959e-06	92
GO:0140029	C3	exocytic process	8.15157e-06	93
GO:1903305	C3	regulation of regulated secretory pathway	8.36e-06	94
GO:0031338	C3	regulation of vesicle fusion	8.44775e-06	95
GO:0031629	C3	synaptic vesicle fusion to presynaptic active zone membrane	9.13026e-06	96
GO:0001682	C3	tRNA 5'-leader removal	9.81498e-06	97
GO:0072594...298	C3	establishment of protein localization to organelle	1.0576e-05	98
GO:0006368...299	C3	transcription elongation by RNA polymerase II	1.12138e-05	99
GO:0031630	C3	regulation of synaptic vesicle fusion to presynaptic active zone membrane	1.15815e-05	100
GO:0042692...401	C5	muscle cell differentiation	1.91381e-24	1
GO:1901987	C5	regulation of cell cycle phase transition	7.14686e-20	2
GO:0007015...403	C5	actin filament organization	8.46806e-20	3
GO:0044772...404	C5	mitotic cell cycle phase transition	3.09523e-19	4
GO:0007264...405	C5	small GTPase-mediated signal transduction	9.7535e-19	5
GO:0022604...406	C5	regulation of cell morphogenesis	6.0253e-18	6
GO:0032535...407	C5	regulation of cellular component size	2.53156e-17	7
GO:0140694...408	C5	membraneless organelle assembly	5.53e-17	8
GO:0051146...409	C5	striated muscle cell differentiation	7.32305e-17	9
GO:0055001...410	C5	muscle cell development	5.18192e-16	10
GO:0007517	C5	muscle organ development	5.53737e-16	11
GO:0031346...412	C5	positive regulation of cell projection organization	1.21706e-15	12
GO:1901990...413	C5	regulation of mitotic cell cycle phase transition	2.00201e-15	13
GO:0007163	C5	establishment or maintenance of cell polarity	3.23204e-15	14
GO:0022411...415	C5	cellular component disassembly	4.14545e-15	15
GO:0045786...416	C5	negative regulation of cell cycle	6.66513e-15	16
GO:0031032...417	C5	actomyosin structure organization	1.53692e-14	17
GO:0010639...418	C5	negative regulation of organelle organization	2.48318e-14	18
GO:0014902	C5	myotube differentiation	2.86551e-14	19
GO:1902903...420	C5	regulation of supramolecular fiber organization	4.83208e-14	20
GO:0010948...421	C5	negative regulation of cell cycle process	7.19663e-14	21
GO:0008361	C5	regulation of cell size	1.55811e-13	22
GO:0007059...423	C5	chromosome segregation	1.65971e-13	23
GO:0044843	C5	cell cycle G1/S phase transition	2.93647e-13	24
GO:0030010	C5	establishment of cell polarity	5.75588e-13	25
GO:0000086	C5	G2/M transition of mitotic cell cycle	7.55843e-13	26
GO:0031109	C5	microtubule polymerization or depolymerization	7.55843e-13	27
GO:0044839	C5	cell cycle G2/M phase transition	7.84699e-13	28
GO:0051056...429	C5	regulation of small GTPase mediated signal transduction	7.87075e-13	29
GO:0032970...430	C5	regulation of actin filament-based process	8.12916e-13	30
GO:0055002...431	C5	striated muscle cell development	9.41123e-13	31
GO:0010506	C5	regulation of autophagy	1.32212e-12	32
GO:0051258	C5	protein polymerization	1.55919e-12	33
GO:0032984	C5	protein-containing complex disassembly	2.90386e-12	34
GO:0003007...435	C5	heart morphogenesis	2.93773e-12	35
GO:1990778...436	C5	protein localization to cell periphery	5.46456e-12	36
GO:0060562...437	C5	epithelial tube morphogenesis	7.59603e-12	37
GO:0060560	C5	developmental growth involved in morphogenesis	9.11711e-12	38
GO:0048638	C5	regulation of developmental growth	1.0558e-11	39
GO:0098813...440	C5	nuclear chromosome segregation	1.2514e-11	40
GO:1901988...441	C5	negative regulation of cell cycle phase transition	1.49124e-11	41
GO:0099173...442	C5	postsynapse organization	1.80559e-11	42
GO:0008360	C5	regulation of cell shape	1.82622e-11	43
GO:0000819...444	C5	sister chromatid segregation	1.89202e-11	44
GO:0006644	C5	phospholipid metabolic process	2.86233e-11	45
GO:0060538	C5	skeletal muscle organ development	3.27229e-11	46
GO:0046486	C5	glycerolipid metabolic process	4.3545e-11	47
GO:0001558	C5	regulation of cell growth	4.39985e-11	48
GO:0006260...449	C5	DNA replication	4.57836e-11	49
GO:0043087	C5	regulation of GTPase activity	5.52086e-11	50
GO:0045787	C5	positive regulation of cell cycle	6.30148e-11	51
GO:0048588	C5	developmental cell growth	6.92817e-11	52
GO:0000082	C5	G1/S transition of mitotic cell cycle	7.1546e-11	53
GO:0034504...454	C5	protein localization to nucleus	1.14083e-10	54
GO:0050767...455	C5	regulation of neurogenesis	1.21648e-10	55
GO:0016197	C5	endosomal transport	1.49714e-10	56
GO:0010389	C5	regulation of G2/M transition of mitotic cell cycle	1.55645e-10	57
GO:0000910	C5	cytokinesis	1.57255e-10	58
GO:0050770	C5	regulation of axonogenesis	1.96171e-10	59
GO:0009314...460	C5	response to radiation	2.08665e-10	60
GO:1902806	C5	regulation of cell cycle G1/S phase transition	2.28524e-10	61
GO:0032886	C5	regulation of microtubule-based process	2.40512e-10	62
GO:0051650	C5	establishment of vesicle localization	3.01397e-10	63
GO:0033044...464	C5	regulation of chromosome organization	3.18079e-10	64
GO:0051054...465	C5	positive regulation of DNA metabolic process	3.96616e-10	65
GO:0051261	C5	protein depolymerization	4.10996e-10	66
GO:0045017	C5	glycerolipid biosynthetic process	4.42565e-10	67
GO:0050807...468	C5	regulation of synapse organization	6.25026e-10	68
GO:0016358...469	C5	dendrite development	6.67196e-10	69
GO:0051494...470	C5	negative regulation of cytoskeleton organization	6.91727e-10	70
GO:1990138	C5	neuron projection extension	8.25922e-10	71
GO:0007519	C5	skeletal muscle tissue development	8.48815e-10	72
GO:0032956...473	C5	regulation of actin cytoskeleton organization	1.01058e-09	73
GO:0003012...474	C5	muscle system process	1.02747e-09	74
GO:0090068	C5	positive regulation of cell cycle process	1.09376e-09	75
GO:1902749	C5	regulation of cell cycle G2/M phase transition	1.0985e-09	76
GO:0000075	C5	cell cycle checkpoint signaling	1.15794e-09	77
GO:0051648	C5	vesicle localization	1.16675e-09	78
GO:0072659	C5	protein localization to plasma membrane	1.21568e-09	79
GO:0043244	C5	regulation of protein-containing complex disassembly	1.23074e-09	80
GO:0016331	C5	morphogenesis of embryonic epithelium	1.26511e-09	81
GO:0051962...482	C5	positive regulation of nervous system development	1.34297e-09	82
GO:1902850	C5	microtubule cytoskeleton organization involved in mitosis	1.53883e-09	83
GO:0050803...484	C5	regulation of synapse structure or activity	1.55148e-09	84
GO:0016236...485	C5	macroautophagy	1.87943e-09	85
GO:0006261...486	C5	DNA-templated DNA replication	2.11028e-09	86
GO:0030258	C5	lipid modification	2.2384e-09	87
GO:0050769...488	C5	positive regulation of neurogenesis	2.30121e-09	88
GO:0006302...489	C5	double-strand break repair	2.48112e-09	89
GO:0000070...490	C5	mitotic sister chromatid segregation	2.54497e-09	90
GO:0003151	C5	outflow tract morphogenesis	2.63528e-09	91
GO:0010976	C5	positive regulation of neuron projection development	2.86186e-09	92
GO:0098876	C5	vesicle-mediated transport to the plasma membrane	3.04375e-09	93
GO:0000280...494	C5	nuclear division	3.89895e-09	94
GO:0090150	C5	establishment of protein localization to membrane	3.96875e-09	95
GO:1903052	C5	positive regulation of proteolysis involved in protein catabolic process	4.09275e-09	96
GO:0030516	C5	regulation of axon extension	4.9049e-09	97
GO:0046777	C5	protein autophosphorylation	5.02127e-09	98
GO:0042063	C5	gliogenesis	5.11841e-09	99
GO:0031023	C5	microtubule organizing center organization	5.61083e-09	100
